# Double stranded RNA sensing drives interferon silencing in early development

**DOI:** 10.1101/2025.03.10.642424

**Authors:** Jeroen Witteveldt, Zicong Liu, Ana Ariza-Cosano, Christian Ramirez, Jessica L. Walters, Pilar G. Marchante, Lars Maas, Alasdair Ivens, Toma Tebaldi, Sara R. Heras, Hendrik Marks, Sara Macias

## Abstract

In early mammalian development, the type I interferon (IFN) response is inactive, only becoming functional after gastrulation. As a result, the totipotent and pluripotent embryonic stages remain highly susceptible to pathogens, including viruses. Here, we show that pluripotent mouse embryonic stem cells (mESCs) suppress the RIG-I-like receptor sensing pathway by silencing the expression of the dsRNA sensor MDA5. We show that this silencing is required to avoid the recognition of dsRNAs from endogenous origin, which only accumulate in mESCs. Reintroducing MDA5 results in recognition of these endogenous dsRNAs, and activation of the IFN response through IRF3. The production of IFN alters the differentiation ability of mESCs, as well as the pluripotency gene expression program, as shown by epigenetic, transcriptomic and proteomic analyses. These findings are conserved in zebrafish, where MDA5 is also expressed at later stages of development. Similarly, zebrafish lack early-stage IFN activation and premature IFN signalling results in developmental defects. Altogether, we conclude that silencing the RIG-I-like receptor pathway during early development is the widely conserved and is required to prevent aberrant immune recognition of endogenous dsRNAs, safeguarding normal development.
