## Supplementary file 2 for "Double stranded RNA sensing drives interferon silencing in early development"

### Sheet: T=4 shared
Total	200	196
T=4	UpRegulated	DownRegulated
	Scd4	Mir669p-2
	Ifih1	Pax6
	Prox1	Dsg3
	Nmnat3	Skor1
	Fat2	Gm33301
	Adgrg1	Neurod1
	Sv2c	Flnc
	Cfap54	Trim52
	Erich3	Ttn
	Calb1	Cphx1
	Mir669a-5	Hecw2
	Rapgef4	9330159F19Rik
	Bnip3	Accsl
	4933440M02Rik	Zfp981
	Nxph4	CN725425
	Fhad1	Efnb2
	Zfp521	C1qtnf9
	Gfra2	Rex2
	Gm7694	Hs6st2
	2610035D17Rik	Dmbx1
	Ano1	Zfp992
	Bend6	1700095A21Rik
	Trim47	Ccn2
	Slit2	Zfp600
	Trpm1	Peg13
	3110045C21Rik	Samd4
	Chst15	Zp3
	Elf3	Kcnj3
	Pgbd5	Soga3
	Cxcr4	Alpk3
	Cfap77	Mir669a-1
	Atp6v0a4	Aard
	Gpr139	Cdh10
	Gm13547	Vmn1r47
	Grin1	Myh3
	Kif6	Zfp980
	Ttc7	Gm15107
	Khdc3	Myc
	Cds1	Crlf1
	Epm2a	Serping1
	Mir466b-2	Cyp2c67
	Parvg	Clmp
	Slc16a3	Ar
	Rab20	Lama3
	Gcnt4	Col6a4
	Bmp7	Sox7
	Irf8	Car2
	Cacna1h	Vwa3b
	Hhip	Unc80
	Bhlhe41	Slfn8
	Spic	Foxi3
	Qsox1	Samd9l
	Prdm16os	Sp5
	P4ha1	Gm15128
	Sh2d4a	Glod5
	2610035F20Rik	Zfp991
	Reck	Nlrp9b
	Gm24525	Tmsb4x
	Mbp	Igdcc3
	Cplx1	Cryl1
	Prlr	F2
	Lrrc15	Arhgap30
	Ndrg2	F2r
	Dkk3	Gbx2
	5430431A17Rik	Irs3
	Asmt	Zfp534
	Tfap2c	Rbms1
	Car12	Upk3b
	Lncpint	Samd12
	Rgl3	Slco2a1
	Arr3	Zfp936
	Tbc1d4	Reg2
	Padi2	Fignl2
	Wipi1	Itpkb
	Tarm1	Syde1
	Ephx1	Gsx2
	Ccdc69	Casq1
	Crtac1	Dusp6
	Itsn1	Casq2
	Phyhip	Zfp979
	Rem2	Enox1
	Clcf1	Mt2
	Gm3012	Vil1
	Srgap3	Adgrl3
	Cacna1b	Eln
	Lima1	Hpca
	Gm2694	Cth
	Fmn1	Dock2
	Grik4	2310043M15Rik
	Gpc3	Spin4
	Smtnl2	Rarg
	Cdc42ep2	Amotl2
	Pdlim3	Sulf1
	Igfbp2	Peg10
	Htr1d	Ptgs2
	Chrna4	Foxp1
	Gata6	Mme
	Bmp6	Vgll3
	Ifi30	Clca4a
	Cdh22	Slc18b1
	Serinc5	Id1
	Sox15	Zmat4
	Atp1b2	3110040M04Rik
	Sema5a	Adgrg6
	Tcp11	Frrs1l
	Gprc5a	Bola3
	Dnhd1	Snora28
	LOC101055676	Cgas
	Spats2l	Zfp988
	Tmem163	Fst
	Mir6538	Fam169a
	Alkbh5	Dppa2
	Stard8	Tmem40
	Nrtn	Ndnf
	Usf2	Rpl10l
	Zfpm1	Chrd
	Dap	Slc43a3
	Kazn	Mslnl
	Olfr91	Lipo2
	Cdkn2b	Rfx4
	Cdo1	Cmtm3
	Iqck	Spta1
	4930592I03Rik	1700001F09Rik
	Ablim2	Eea1
	Mlxipl	Ryr3
	Zic2	Adad2
	Padi4	Zfp536
	Pou2f3	Zfp987
	Mfrp	Cd74
	Grid2ip	Gmnc
	Pdk2	Mir8119
	Trnp1	Ahsg
	Mobp	Itpripl2
	Gm13498	Fgfbp1
	Hnrnpa1l2-ps2	Akr1b8
	Frem2	Ptch2
	Met	Slc7a7
	St6gal1	S100a6
	Dsp	Zfp532
	Pxylp1	Zkscan8
	Rasd2	Slco3a1
	Mak	Fgf17
	Tes	D130040H23Rik
	H1f10	Gc
	Pom121l2	M1ap
	Zfp395	Ndufb11b
	Ankrd34b	LOC118567800
	Tmem151a	Map2
	2410124H12Rik	Hbegf
	Slc25a30	Slfn9
	H2-Q4	Cemip
	Abcg1	Mir3064
	Ptms	H2-M5
	Ism2	Ankrd33b
	Krt8	Uty
	Proser2	Zfp57
	Cdkn1a	Ddc
	Usp43	Gemin7
	Nes	Gm8232
	Prss50	Cacna2d1
	C1qtnf5	Gm41290
	Ddah2	Upk3bl
	Polr3gl	Mfsd4b4
	Tnfrsf1b	F8
	Dpp6	Nos1
	Aqp3	Spred1
	Firre	D5Ertd605e
	Gabarapl1	Cyp2c69
	6430548M08Rik	Gm8256
	Gm3696	Zcchc10
	Rab17	Mep1b
	Acrbp	Fam13c
	Mocos	Eif2s3y
	Dtx1	Slc9b1
	Dpysl5	Chrna9
	Arhgap22	Mc5r
	Lef1	Trerf1
	Mxd4	Inpp1
	Anxa5	Ccdc153
	Fam81a	Tnfsf11
	Vps37c	Esam
	Col5a1	Smarcad1
	Gm16440	Naprt
	Rnf152	Tex13d
	Irs4	Lama4
	Uap1l1	Olfr153
	Klk13	Spry4
	Krt18	Zfp467
	Creb3l2	4933438K21Rik
	Gm12248	Elk3
	Dnah17	Calca
	Sema3f	Adgrl2
	Tmtc2	Zfp977
	Ak4	Mlx
	Cacna1c	Gbp4
	Cbln1	Dnmt3b
	Fbrsl1
	Btg1
	Nrarp
	Cpe

### Sheet: T=8 shared
total	217	151
T=8	UpRegulated	DownRegulated
	Ifih1	Mir669p-2
	Scd4	Mir669a-3
	Tarm1	Mir669p-1
	Bend6	Dsg3
	Pdlim3	Chac1
	Gm22909	Ccdc68
	Olfr91	Trim52
	Fat2	Cphx1
	Mobp	Samd4
	Irf8	Trib3
	Cxcr4	Gm26243
	Sv2c	C1qtnf9
	Gm13271	Gm33301
	4933440M02Rik	Accsl
	Gm3317	Ccn2
	Nmnat3	Mir669a-10
	Lef1	Hecw2
	Cacna1h	Gna14
	Gpr139	Soga3
	Fhad1	Pdzd3
	Zfp521	Ttn
	Crtac1	Syde1
	Cdo1	Neurod1
	Cap2	Zfp981
	Rem2	Ankrd33b
	Gm2694	Aard
	Slit2	Zfp992
	Fam81a	Mt2
	Rnf152	Car2
	Sh2d4a	Gbx2
	Mlxipl	Sox7
	Rapgef4	Myc
	Lrrc15	Grin2a
	Gcnt4	Zp3
	Atp6v0a4	CN725425
	Fmn1	9330159F19Rik
	5430431A17Rik	Efnb2
	Ano1	Crlf1
	Gm7694	Vmn1r47
	Prom1	Gm17124
	Svopl	Glod5
	Ttc7	Ptgs2
	G730013B05Rik	Serping1
	Mocos	Rex2
	Dnhd1	Mme
	Phf11c	Lgals3
	Dkk3	Casq2
	Rab20	F2r
	Ablim2	Sox5
	Gm3012	Gm7241
	Grin1	Zfp600
	2610035D17Rik	Alox5ap
	Reck	Unc80
	Spic	Zfp991
	Srgap3	Sp5
	Gprc5a	Amotl2
	Ly6g6e	Bche
	Cfap77	Clmp
	Abcg1	1700095A21Rik
	Mbp	Rarg
	Klhdc7a	Gsx2
	Dsp	F2
	Mturn	Cth
	Padi4	Cemip
	Sema5a	Vstm2a
	Cds1	Enox1
	Tnfrsf1b	Id1
	Pou2f3	Zfp980
	Tes	Fgfbp1
	Elf3	Olfr1513
	Adgrg1	Hbegf
	Slc16a3	Myl4
	Prlr	Fgf17
	Endod1	Dusp6
	Cbln1	Adad2
	Khdc3	Tmsb4x
	D430019H16Rik	Gm17026
	Zic2	Zmat4
	Mapk8ip2	Fam13c
	Nptx2	S100a6
	Creg1	Chrna9
	Rgs17	Lama3
	Serinc5	Dock2
	Pom121l2	Col6a4
	Polr3gl	Vgll3
	Rgl3	Adgrl3
	Zic5	Kcnt2
	Cdkn1a	Plaur
	Sox15	Gc
	Padi2	Casq1
	Gfra2	Ahsg
	Mir467c	Sox21
	Eomes	Osmr
	Ago4	2310043M15Rik
	Pgbd5	Naprt
	Bnip3	Vil1
	Iqck	Myh6
	Aloxe3	Slfn8
	Gabarapl1	Slc51a
	Carmil3	Vwa3b
	Cgrrf1	Nt5e
	Kcnab2	Peg10
	Ephx1	Crmp1
	Batf3	Wnt6
	Trpc1	Nlrp9b
	Krt8	F8
	Gm3642	Esam
	Acrbp	Zfp979
	Ankrd34a	Frrs1l
	Bmp7	Mroh6
	Atp1b2	Tmem144
	Wfdc2	Zfp534
	2410124H12Rik	Nos1
	Svop	Mllt6
	Platr20	Eln
	Dpysl5	Spta1
	Gm13547	1810020O05Rik
	Tfap2c	Slc7a7
	Creb3l2	Chrd
	Prdm16os	Rfx4
	Proser2	Prkn
	Trim47	Mslnl
	Slc39a11	Zfp532
	Arhgap22	Tcf15
	Chrna4	Ndufb11b
	Itpr2	Zfp57
	Gpr137c	Bcl2l1
	Srcin1	Zfp423
	Cacng4	Slc25a45
	Mertk	H2-M5
	Igfbp2	Spry4
	Cplx1	Slco3a1
	Nrarp	Tex13d
	3110045C21Rik	Epop
	Glrx	Sh3tc2
	Egln3	Mir467a-2
	Arid3a	Dnmt3l
	Clic1	Slc28a1
	Cdh22	Zfp988
	Parvg	Eprn
	9530052E02Rik	Bcam
	Tmem184a	Fam107b
	Sema3f	Aspa
	Car12	Arl14ep
	Has1	Map2
	Pitpnm3	Sulf1
	Gm3264	Mir8119
	Peg3	Mt1
	Asmt	Tex50
	Pdk2	D130040H23Rik
	Ackr3	Anxa3
	Ankmy1
	Gpr161
	Tal1
	Espn
	Zhx2
	Atp7b
	Ndrg2
	Gm2897
	Fam78b
	Bdkrb2
	Ttll6
	Dll1
	Phyhip
	Prox1
	Aldoc
	Ankrd34b
	Ero1b
	Gm16867
	Elavl3
	Nxph4
	Lgi2
	Fbxl20
	Ddah2
	Pde4c
	Lima1
	Syt1
	Hacl1
	Oaf
	Bhlhe41
	Cfap54
	Mroh2a
	Erich3
	Col9a2
	H2-Q2
	Scube1
	Mkx
	Bnip3l-ps
	Vegfd
	Pxylp1
	Grik4
	Lix1l
	Snx25
	Irs2
	Syngr3
	Kif6
	Liph
	Smtnl2
	Qsox1
	Itgb3
	Vash1
	Prss50
	Ccr5
	Acp5
	Atp2b2
	Rora
	Rtl8a
	Fam219a
	Gstm1
	Cracdl
	Rab3b
	Loxl2
	Tjp3
	Wipi1
	Thbd
	Aif1l
	Igfbp4

### Sheet: T=24 shared
total	147	101
T=24	UpRegulated	DownRegulated
	Scd4	Mir669p-2
	Bend6	Mir669p-1
	2510009E07Rik	Pax6
	Tarm1	Dsg3
	Pdlim3	Gm9602
	Olfr91	Gm33301
	Gm16440	Gbx2
	Mir467c	Mir669a-6
	Mir467a-7	Cdh13
	Mir467a-9	Ccnd2
	Nmnat3	Zfp711
	Mir466e	Myc
	Fhad1	Accsl
	Rnf152	Gm10408
	Cdh22	Srgn
	Mir466b-8	Sox7
	4933440M02Rik	Hecw2
	Irf8	Msln
	Cacna1h	Sh2d4b
	3010003L21Rik	Aard
	Rapgef4	Clmp
	Gpr139	Sh3tc2
	Mlxipl	Col6a5
	Sh2d4a	Ankrd33b
	2610035D17Rik	Fgfbp1
	Klk13	Apob
	Ifih1	Mep1b
	Cap2	Mir669a-7
	Hpn	Insyn2b
	Catsperg1	Ttn
	Prom1	Slc35f4
	5430431A17Rik	Soga3
	Adgrg1	CN725425
	Mir669a-5	Spink1
	Asmt	Trib3
	Cxcr4	Mir669a-3
	Mturn	Chac1
	Lncpint	Samd9l
	Ano1	Tnfsf11
	Ablim2	Rarg
	Dkk3	Cphx1
	Gm7694	Slc27a2
	Svopl	Rfx4
	Gata6	Car2
	Crtac1	Nkx6-3
	Kif1a	Zfp992
	Gcnt4	Myo1f
	Eln	Syde1
	Gstm3	Elobl
	Dsp	Vwa3b
	Krt19	Enox1
	Rgs20	1700095A21Rik
	Gprc5a	Zfp532
	Zfp521	Slc6a15
	Cttnbp2	Gm5458
	Pou2f3	Rex2
	Phf11c	Mir20a
	Prdm16os	Gm7241
	Mocos	Steap1
	Grin1	Ryr3
	Gm12248	Pck2
	Rgl3	H3f4
	Espn	Zfp600
	Rab20	Synpo2l
	Kcnh3	Dok2
	Srgap3	Peg13
	Slit2	Plxnc1
	Gm2694	F2r
	Padi2	Mir6546
	Lrrc31	Sox21
	Ascl2	Nefl
	Fmn1	1810020O05Rik
	Mbp	Prdm14
	Hacl1	Mllt6
	Mir466b-1	Msc
	Gm15462	Gm41290
	2410124H12Rik	Zhx1
	Nova2	Col6a4
	Syt17	Ahsg
	Mesp2	Spta1
	Fam81a	Fgf17
	Bmp7	Dpp4
	Pitpnm3	Cgas
	Chrna4	Zfp534
	Ankrd34b	Chrna9
	Scn1b	Mzf1
	Trpc1	Slc6a14
	Krt8	Fut1
	Elf3	Cth
	Bhlhe41	Gc
	St14	Zc3h12a
	Sema5a	Tmsb4x
	Dpp6	Ddc
	Gm13031	Hbegf
	Phldb3	Amotl2
	Mir466b-5	D5Ertd605e
	Serinc5	Lipo2
	Gm4425	Pdzd3
	Cyp2s1	2210409E12Rik
	Cntn2	Pcdh17
	Svop	Ajuba
	Arid3a
	Cdo1
	Atp6v0a4
	Pim2
	Proser2
	Arhgap22
	Epm2a
	Glp1r
	9530052E02Rik
	Stard8
	Rgs17
	Mxra8
	Ttc7
	Cracdl
	Parvg
	Cfap77
	Esrp1
	Prox1
	Grip2
	Grik4
	Tmem163
	Otx2
	3110045C21Rik
	Sema3f
	Bdkrb2
	Fat2
	Rtn4r
	Anxa5
	Eomes
	Snx25
	Sertad4
	Tmc7
	Klk1b22
	Gm13547
	Ndrg2
	Zfp503
	Relb
	2410021H03Rik
	Srcin1
	Ephx1
	Hspa12a
	Nptx2
	Clcf1
	Ica1
	Mir669h
	Col9a2
