## Supplementary file 5 for "Double stranded RNA sensing drives interferon silencing in early development"

### Sheet: Sheet1
Target		Sequence (5'-3')	Target
mm18S	FW	ctcaacacgggaaacctcac	RT-qPCR
	RV	cgctccaccaactaagaacg	RT-qPCR
mmACTb	FW	ggcaccacaccttctacaatg	RT-qPCR
	RV	ggggtgttgaaggtctcaaac	RT-qPCR
mmcxcl10	FW	GGTCTGAGTGGGACTCAAGG	RT-qPCR
	RV	GTGGCAATGATCTCAACACG	RT-qPCR
mmFoxA2	FW	CCCTACGCCAACATGAACTCG	RT-qPCR
	RV	GTTCTGCCGGTAGAAAGGGA	RT-qPCR
mmGAPDH	FW	TGTGTCCGTCGTGGATCTGA	RT-qPCR
	RV	CCTGCTTCACCACCTTCTTGA	RT-qPCR
mmHand1	FW	CACCACCTACCACCGCAGTA	RT-qPCR
	RV	CCTTCTTGGGTCCTGAGCCTTT	RT-qPCR
mmIFIH1	FW	gatctgccctctccttcctc	RT-qPCR
	RV	gactcattcccgctgtttcc	RT-qPCR
mmifitm1	FW	AGCCTATGCCTACTCCGTGA	RT-qPCR
	RV	AATGGCACAGACAACGATGA	RT-qPCR
mmIFNb1	FW	AAGAGTTACACTGCCTTTGCCACT	RT-qPCR
	RV	CACTGTCTGCTGGTGGAGTTCATC	RT-qPCR
mmIRF3	FW	cttggtggaggacatggact	RT-qPCR
	RV	tgctgtgttttgtccctgtg	RT-qPCR
mmIRF7	FW	GAGACTGGCTATTGGGGGAG	RT-qPCR
	RV	GACCGAAATGCTTCCAGGG	RT-qPCR
mmISG15	FW	AGGTCTTTCTGACGCAGACTG	RT-qPCR
	RV	GGGGCTTTAGGCCATACTCC	RT-qPCR
mmISG20	FW	TGGGCCTCAAAGGGTGAGT	RT-qPCR
	RV	CGGGTCGGATGTACTTGTCATA	RT-qPCR
mmKLF4	FW	GTGCCCCGACTAACCGTTG	RT-qPCR
	RV	GTCGTTGAACTCCTCGGTCT	RT-qPCR
mmMAVS	FW	GCATCAAGAGCAAGAACCAGA	RT-qPCR
	RV	AAGGAAACGGTTGGAGACACA	RT-qPCR
mmNanog	FW	AGGGTCTGCTACTGAGATGCTCTG	RT-qPCR
	RV	CAACCACTGGTTTTTCTGCCACCG	RT-qPCR
mmOAS1	FW	ATGGAGCACGGACTCAGGA	RT-qPCR
	RV	TCACACACGACATTGACGGC	RT-qPCR
mmPou5f1	FW	AGTTGGCGTGGAGACTTTGC	RT-qPCR
	RV	CAGGGCTTTCATGTCCTGG	RT-qPCR
mmRelA	FW	GCTCAAGATCTGCCGAGTAAA	RT-qPCR
	RV	GTCCCGTGAAATACACCTCAA	RT-qPCR
mmRigI	FW	cacttcgttcatctctggcg	RT-qPCR
	RV	agagtgaggcagcttccatt	RT-qPCR
mmSox17	FW	GATGCGGGATACGCCAGTG	RT-qPCR
	RV	CCACCACCTCGCCTTTCAC	RT-qPCR
mmSox2	FW	GGTTACCTCTTCCTCCCACTCCAG	RT-qPCR
	RV	TCACATGTGCGACAGGGGCAG	RT-qPCR
mmStat1	FW	TCACAGTGGTTCGAGCTTCAG	RT-qPCR
	RV	GCAAACGAGACATCATAGGCA	RT-qPCR
mmTNFa	FW	TCCCAGGTTCTCTTCAAGGGA	RT-qPCR
	RV	GGTGAGGAGCACGTAGTCGG	RT-qPCR
FISH-Trim25	FW	TTTCGTCTCTGTTCTGCCCT	RT-qPCR
	RV	CGCCATACACGTCAGACAAG	RT-qPCR
drActb	FW	ACACCTTCTACAATGAGCTG	RT-qPCR
	RV	CTGCTTGCTGATCCACATCT	RT-qPCR
drTRIM25	FW	GAACAGTCAACAGAGAACAG	RT-qPCR
	RV	AATGGAGAATAGTGCCGTAT	RT-qPCR
drISG20	FW	ATGCCAACATATCTCAGAGG	RT-qPCR
	RV	AACCACATCACCATCATAGG	RT-qPCR
MAVS-PLKO.1 shRNA	1	CCGGGCAACCAGACTGGACCAAATACTCGAGTATTTGGTCCAGTCTGGTTGCTTTTTG	MAVS
	2	AATTCAAAAAGCAACCAGACTGGACCAAATACTCGAGTATTTGGTCCAGTCTGGTTGC	MAVS
IRF3-PLKO.1 shRNA	1	CCGGCACTCAGCTGCTACCAATAAACTCGAGTTTATTGGTAGCAGCTGAGTGTTTTTG	IRF3
	2	AATTCAAAAACACTCAGCTGCTACCAATAAACTCGAGTTTATTGGTAGCAGCTGAGTG	IRF3
IRF7-PLKO.1 shRNA	1	CCGGTTATCTTGCGCCAAGACAATTCTCGAGAATTGTCTTGGCGCAAGATAATTTTTG	IRF7
	2	AATTCAAAAATTATCTTGCGCCAAGACAATTCTCGAGAATTGTCTTGGCGCAAGATAA	IRF7
FW-Gibson-MDA5	FW	TGAGGAATTTCGACTGCTAGCGCCGCCACCATGTCGATTGTCTGTTCTGCAGAGGACAG	MMM1013-202762875 (MDA5)
RV-Gibson-MDA5	RV	TACTCGAGCTGCAGTCTAGAGGATCCCTAATCTTCATCACTATACAAGCAGTATTC	MMM1013-202762875 (MDA5)
FW-Gibson-3xFlag	FW	TGAGGAATTTCGACTGCTAGCGCCGCCACCATGGACTACAAAGACCATGACGGTGATTATAAAG	pcdna3-3xflag
RV-Gibson-3xFlag	RV	CTGCAGAACAGACAATCGAACCACCGGATCCCTTGTCATCGTCATCCTTGTAATCGATATCATG	pcdna3-3xflag
MDA5/dCTD-Flag-NheI-FW	FW	TTTTGCTAGCATGGACTACAAAGACCATGACGGTG	Gibson fragment
Mda5-AgeI-RV	RV	AGTGATGAAGATTAGACCGGTAGCT	Gibson fragment
MAVS-Flag-NheI-FW	FW	CCGGCTAGCATGGACTACAAAGACCATGACGGTGATTATAAAGATCATGATATCGATTACAAGGATGACGATGACAAGATGACATTTGCTGAGGACAAGACCTATAAGTATATC	MMM1013-202764911 (MAVS)
MAVS-AgeI-RV	RV	CGGCCCACCGGTTCACTGGGCCAGGCGCCTAC	MMM1013-202764911 (MAVS)
MDA5dCTD-AgeI-RV	RV	CCACCGGTCTAGTCGTTGTATTGCTTTGCAATG	3xFlag-MDA5-pCW57-MCS1-P2A-MCS2
FW-ef1a-pCW57-MluI	FW	CGAACGCGTGGCTCCGGTGCCCGTCAG	pLenti-GIII-EF1a
RV-ef1a-pCW57-MauBI	RV	TTTCGCGCGCGCTCACGACACCTGAAATGGAAG	pLenti-GIII-EF1a
