## Supplementary file 3 for "Double stranded RNA sensing drives interferon silencing in early development"

### Sheet: Down t=24
chrom	chromStart	chromEnd	log2FC
chr6	51618002	51618402	-3.24777
chr6	94106001	94106401	-3.16953
chr7	142616440	142616840	-1.47422
chr1	171305497	171305897	-1.68297
chr1	88418054	88418454	-2.80685
chr18	35859758	35860158	-3.0445
chr1	130665330	130665730	-3.05893
chr6	54941678	54942078	-2.28566
chr18	34819958	34820358	-3.80692
chr8	121358666	121359066	-1.30508
chr2	92258236	92258636	-3.11577
chr11	54003711	54004111	-1.54085
chr11	57997828	57998228	-2.80769
chr8	112352634	112353034	-1.08118
chr6	113435527	113435927	-2.00023
chr19	47463343	47463743	-2.80685
chr15	83049101	83049501	-2.03581
chr8	75745088	75745488	-1.38722
chr4	59434024	59434424	-2.67823
chr1	171074625	171075025	-1.40739
chr2	20698599	20698999	-2.00045
chr16	33436325	33436725	-3.00005
chr14	87378555	87378955	-1.26703
chr1	88386944	88387344	-2.80757
chr17	34023212	34023612	-2.7005
chr13	98432585	98432985	-3.4591
chr1	134038709	134039109	-2.28009
chr14	118803752	118804152	-2.27329
chr2	122195779	122196179	-2.64409
chr1	156901019	156901419	-3.32174
chr9	96599079	96599479	-3.39205
chr14	100132172	100132572	-3.00001
chr5	114622585	114622985	-1.53635
chr1	58728578	58728978	-3.32164
chr5	97112380	97112780	-3.00002
chr1	75644432	75644832	-2.93854
chr2	30160191	30160591	-2.09961
chr5	77267408	77267808	-2.00015
chr11	67547154	67547554	-1.93301
chr5	24374881	24375281	-1.82616
chr8	69480427	69480827	-1.19295
chr11	117249039	117249439	-1.8875
chr11	88991196	88991596	-1.39879
chr15	88563774	88564174	-2.58434
chr2	32653758	32654158	-3.32164
chr4	45179672	45180072	-2.80692
chr16	20535904	20536304	-1.37369
chr5	147013285	147013685	-1.25073
chr18	7614284	7614684	-2.32214
chr13	59571708	59572108	-3.39215
chr12	87435104	87435504	-1.09213
chr1	180801971	180802371	-1.61681
chr4	115090105	115090505	-2.64381
chr7	144024110	144024510	-2.00005
chr2	169130847	169131247	-2.23727
chr14	100426924	100427324	-2.0877
chr15	81391391	81391791	-1.69219
chr4	138939302	138939702	-1.77267
chr2	84463282	84463682	-2.27341
chrX	20685368	20685768	-2.22258
chr4	33374904	33375304	-2.52368
chr8	104832409	104832809	-2.58538
chr9	65339498	65339898	-2.80771
chr18	61409739	61410139	-2.32207
chr12	79294846	79295246	-2.04453
chr6	143087846	143088246	-1.17514
chr10	79499845	79500245	-1.95442
chr7	18592367	18592767	-2.3221
chr5	112347483	112347883	-3.08726
chr5	35139116	35139516	-3.16969
chr2	91050874	91051274	-1.82615
chr6	33847578	33847978	-1.32221
chr15	99701023	99701423	-2.87445
chr12	75514502	75514902	-2.43323
chr15	89445716	89446116	-3.08697
chr13	107852138	107852538	-3.16975
chr3	52165167	52165567	-1.95439
chr6	72701579	72701979	-2.90664
chr11	100517551	100517951	-1.14556
chr16	8950676	8951076	-2.26312
chr15	64122037	64122437	-2.52367
chr11	79630006	79630406	-3.16958
chr9	119273907	119274307	-1.7005
chr19	44396307	44396707	-1.23046
chr13	55510479	55510879	-1.00015
chr5	137653025	137653425	-2.939
chr1	165823697	165824097	-2.00018
chr19	10378396	10378796	-2.58514
chr7	79808271	79808671	-2.32204
chr9	119230965	119231365	-1.58511
chr11	95157396	95157796	-1.30954
chr1	177546611	177547011	-1.62475
chr11	79622271	79622671	-2.26352
chr5	108119784	108120184	-1.5584
chr5	124230206	124230606	-2.99984
chr1	59963675	59964075	-2.90657
chr10	4296841	4297241	-1.36704
chr3	95669379	95669779	-2.26318
chr1	135099663	135100063	-2.26304
chr4	44136410	44136810	-3.08714
chr16	20017549	20017949	-2.52367
chr5	32292818	32293218	-1.80771
chr2	30760795	30761195	-2.9067
chr4	118129284	118129684	-1.19952
chr15	79855183	79855583	-1.16532
chr8	97909100	97909500	-1.54456
chr2	77172202	77172602	-2.00039
chr11	75890482	75890882	-2.00007
chr12	102528610	102529010	-2.32224
chr8	25688658	25689058	-1.28041
chr1	36586199	36586599	-1.10719
chr9	21914004	21914404	-1.08037
chr6	28421564	28421964	-1.29564
chr11	97943808	97944208	-2.04437
chr7	97093489	97093889	-2.2016
chr9	110545820	110546220	-1.49203
chr17	15966908	15967308	-1.58505
chr10	27863012	27863412	-2.17013
chr9	14587601	14588001	-1.95449
chr7	75393940	75394340	-2.52389
chr9	57468309	57468709	-1.09976
chr3	107369488	107369888	-1.78454
chr18	57019548	57019948	-3.16953
chr10	4322062	4322462	-1.58505
chr8	11607538	11607938	-1.90696
chr1	119316505	119316905	-1.39616
chr10	62018784	62019184	-1.4047
chr15	85298783	85299183	-3.0872
chr4	149241889	149242289	-1.17021
chr1	37081911	37082311	-2.11562
chr1	92111009	92111409	-1.78453
chr1	181450899	181451299	-1.42643
chr2	129040311	129040711	-1.54765
chr5	147235926	147236326	-1.29297
chr13	73623676	73624076	-2.66303
chr1	92108015	92108415	-1.18248
chr1	181061181	181061581	-1.76578
chr11	60748447	60748847	-2.11573
chr3	79494114	79494514	-1.4265
chr1	172040324	172040724	-1.37872
chr2	166414218	166414618	-1.83031
chr19	6347683	6348083	-2.05079
chr7	126456146	126456546	-1.176
chr9	7721507	7721907	-1.63249
chr15	102055209	102055609	-2.00021
chr19	4281675	4282075	-1.94755
chr17	49321198	49321598	-2.90657
chr7	46663014	46663414	-2.58522
chr13	111510348	111510748	-2.11585
chr8	72039488	72039888	-2.13787
chr9	106520551	106520951	-1.9543
chr2	93187737	93188137	-1.95423
chr9	21135242	21135642	-1.15768
chr13	37586430	37586830	-2.99965
chr3	102965591	102965991	-1.7371
chr9	107457704	107458104	-1.17002
chr10	79983679	79984079	-1.47825
chr14	85536379	85536779	-1.88784
chr10	80619288	80619688	-2.26313
chr7	44761455	44761855	-1.73709
chr1	194923711	194924111	-1.20449
chr7	98418850	98419250	-1.72261
chr4	155685768	155686168	-1.55024
chr16	8483196	8483596	-1.76574
chr4	115033403	115033803	-1.58506
chr19	5412242	5412642	-1.52384
chr3	95203238	95203638	-1.893
chr16	44119815	44120215	-2.50285
chr8	57958506	57958906	-1.93905
chr6	31009900	31010300	-2.13749
chr5	137639010	137639410	-1.85811
chrX	20028458	20028858	-2.13759
chr11	77977792	77978192	-2.58528
chr5	111544037	111544437	-2.66303
chr6	3875817	3876217	-1.8933
chr8	57004377	57004777	-1.17708
chr2	32521692	32522092	-1.73709
chr10	8966664	8967064	-1.46959
chr15	10470913	10471313	-1.67808
chr5	36622110	36622510	-1.35785
chr8	89665654	89666054	-2.99977
chr18	15270043	15270443	-2.80714
chr2	61171672	61172072	-1.8367
chr12	83595912	83596312	-1.90677
chr6	100622866	100623266	-1.73705
chr15	76396012	76396412	-1.14312
chr13	67902964	67903364	-1.26322
chr2	31755728	31756128	-2.9065
chr11	120159615	120160015	-1.68828
chr10	71073758	71074158	-1.41525
chr9	108269850	108270250	-1.23288
chr15	60696535	60696935	-1.41521
chr1	93563347	93563747	-1.1236
chr1	178915135	178915535	-1.4696
chr8	11992988	11993388	-1.27577
chr4	135027705	135028105	-2.50263
chr9	48163741	48164141	-2.73716
chr15	77684724	77685124	-2.80699
chr8	71229600	71230000	-1.27583
chr5	121147507	121147907	-1.32207
chr7	29169026	29169426	-2.20171
chr9	22397532	22397932	-1.89326
chr1	163231121	163231521	-1.39243
chr9	86762213	86762613	-2.90657
chr8	92253246	92253646	-2.58528
chr9	31905208	31905608	-2.6632
chr14	65291139	65291539	-2.05921
chr6	67197001	67197401	-1.688
chr10	44561238	44561638	-2.50257
chr16	44858849	44859249	-2.70027
chr1	151336990	151337390	-2.32176
chr16	65611795	65612195	-1.12804
chr5	92195714	92196114	-2.90637
chr6	122981651	122982051	-1.47845
chr6	71855326	71855726	-1.50925
chr5	123010689	123011089	-2.00022
chr16	10810864	10811264	-1.45963
chr11	69778041	69778441	-1.85849
chr10	108200132	108200532	-2.17004
chr4	14921936	14922336	-2.58533
chr15	94463758	94464158	-1.8073
chr15	37031949	37032349	-1.83023
chr6	126288028	126288428	-2.00001
chr17	29309689	29310089	-1.94776
chr5	4154485	4154885	-1.58509
chr4	111576968	111577368	-1.77785
chr17	35319094	35319494	-1.73724
chr12	69226144	69226544	-2.24803
chr18	36375241	36375641	-1.72262
chr14	107218173	107218573	-2.99959
chr6	124759270	124759670	-1.93887
chr11	62168841	62169241	-1.54088
chr1	118981353	118981753	-1.23287
chrX	72097524	72097924	-2.24815
chr11	6723337	6723737	-2.32233
chr10	117002959	117003359	-2.24813
chr1	43610266	43610666	-1.47825
chr1	90516074	90516474	-2.00001
chr3	88192137	88192537	-2.32233
chr2	154632419	154632819	-1.23276
chr12	9328716	9329116	-2.13754
chr6	91198081	91198481	-1.83673
chr8	34254602	34255002	-1.3051
chr3	89066851	89067251	-2.80714
chr16	17436054	17436454	-1.3373
chr3	52232442	52232842	-1.68816
chr3	102170688	102171088	-2.58534
chr4	57834246	57834646	-1.22259
chr15	77065627	77066027	-2.73721
chr2	158221595	158221995	-1.9388
chr9	50893045	50893445	-1.83672
chr18	35138878	35139278	-2.13759
chr7	83794866	83795266	-2.50263
chr16	87404155	87404555	-3.08726
chr9	21764040	21764440	-1.24404
chr5	30844104	30844504	-2.70027
chr5	136082144	136082544	-1.83669
chr4	41286414	41286814	-2.32196
chr1	88511418	88511818	-2.00022
chr6	126681503	126681903	-2.32205
chr1	88673015	88673415	-1.3579
chr1	59951825	59952225	-1.30507
chr2	156382931	156383331	-1.9478
chr4	129389473	129389873	-1.46964
chr18	35907782	35908182	-1.80699
chr2	155592967	155593367	-1.54445
chr9	116256222	116256622	-1.8936
chr7	126540451	126540851	-1.80764
chr19	8969101	8969501	-1.68789
chr1	131218386	131218786	-2.13781
chr4	53218109	53218509	-2.0705
chr7	26951406	26951806	-2.39242
chr2	152662264	152662664	-1.11563
chr4	149367036	149367436	-2.07049
chr14	103746905	103747305	-2.7005
chr11	115672794	115673194	-2.24801
chr18	61592376	61592776	-1.58451
chr11	70895145	70895545	-1.75496
chr16	22224838	22225238	-2.13749
chr13	63220132	63220532	-1.58489
chr2	176757202	176757602	-2.9067
chr9	36845065	36845465	-1.80754
chr11	62716400	62716800	-2.50246
chr1	117744091	117744491	-2.00021
chr4	83335526	83335926	-1.1929
chr1	180761561	180761961	-1.50908
chr12	79867259	79867659	-2.07054
chr15	81849349	81849749	-1.77782
chr12	71014837	71015237	-1.20184
chr16	45787846	45788246	-2.41529
chr8	127803278	127803678	-2.41542
chr9	81851047	81851447	-2.07069
chr14	87452554	87452954	-1.70075
chr10	20054481	20054881	-2.17016
chr14	85738947	85739347	-2.90677
chr5	144996325	144996725	-1.07298
chr18	65124250	65124650	-2.24796
chr2	101645714	101646114	-2.4151
chr8	23933293	23933693	-2.50274
chr13	55658128	55658528	-1.23278
chr9	70067327	70067727	-2.07078
chr2	68696838	68697238	-2.24818
chr2	173098038	173098438	-2.13757
chr9	116113205	116113605	-2.90637
chr7	35066444	35066844	-1.93867
chr12	112483170	112483570	-1.54067
chr19	45052618	45053018	-2.80699
chr16	87517922	87518322	-2.17005
chr2	79396896	79397296	-1.54774
chr17	74723697	74724097	-1.58501
chr5	108016833	108017233	-1.17013
chr6	7856903	7857303	-2.70011
chr9	55331416	55331816	-1.70058
chr2	65021750	65022150	-1.93875
chr10	43853334	43853734	-2.80692
chr2	52522914	52523314	-1.83658
chr17	13102760	13103160	-1.73707
chr9	30164248	30164648	-2.13777
chr7	125315887	125316287	-1.83672
chr1	131541165	131541565	-1.0782
chr1	184568475	184568875	-1.54077
chr14	54491349	54491749	-1.0231
chr6	128446456	128446856	-2.05937
chr1	179986433	179986833	-2.585
chr1	138784403	138784803	-2.00018
chr15	102581991	102582391	-1.00014
chr18	7626850	7627250	-1.07825
chr9	64102866	64103266	-1.87469
chr1	93227472	93227872	-2.00032
chr15	76607633	76608033	-1.41523
chr9	78389075	78389475	-1.23482
chr5	23456788	23457188	-1.62486
chr4	153318230	153318630	-1.93897
chr2	117024784	117025184	-1.40239
chr2	127204403	127204803	-1.08775
chr8	72123312	72123712	-1.00011
chr7	29931309	29931709	-1.34417
chr17	80458749	80459149	-1.27045
chr3	62989558	62989958	-2.17022
chrX	7594442	7594842	-1.32208
chr6	11793333	11793733	-2.24797
chr19	44100171	44100571	-1.32212
chr9	70137093	70137493	-2.41523
chr5	37181469	37181869	-2.50267
chr19	46479029	46479429	-1.28962
chr5	120660732	120661132	-2.07074
chr12	108175200	108175600	-1.87478
chr2	91466924	91467324	-1.36285
chrX	52357679	52358079	-2.16998
chr1	182324077	182324477	-1.38718
chr18	76202931	76203331	-2.50229
chr11	59882281	59882681	-2.32198
chr16	36567397	36567797	-1.68842
chr17	35977751	35978151	-1.22265
chr1	52883875	52884275	-1.02586
chr2	9944076	9944476	-2.5029
chr19	40587872	40588272	-2.17017
chr6	90991521	90991921	-1.25659
chr11	3855441	3855841	-2.41542
chr9	108078235	108078635	-1.09539
chr19	40442566	40442966	-1.63769
chr12	112764250	112764650	-1.46948
chr1	181721276	181721676	-2.80721
chr13	42873640	42874040	-1.63756
chr11	98749894	98750294	-1.53081
chr11	8525675	8526075	-1.00025
chr11	8621722	8622122	-1.23452
chr5	35171267	35171667	-2.50252
chr8	22538063	22538463	-1.05255
chr11	4722989	4723389	-2.24843
chrX	73042751	73043151	-2.17016
chr19	24154110	24154510	-1.49492
chr17	28587448	28587848	-1.4595

### Sheet: Up t=24
chrom	chromStart	chromEnd	log2FC
chr8	106105603	106106003	2.08239
chr6	137113213	137113613	3.16998
chr11	88859213	88859613	1.06926
chr3	35377817	35378217	2.80685
chr7	34205068	34205468	2.80685
chr8	61986068	61986468	2.80696
chr14	122505026	122505426	3.58431
chr14	64283754	64284154	2.24785
chr9	86680749	86681149	2.70053
chr13	73265469	73265869	2.70007
chr11	42000496	42000896	2.48535
chr16	97751758	97752158	2.93833
chr14	61242688	61243088	2.75495
chr5	75159675	75160075	2.48537
chr13	46798853	46799253	2.4851
chr16	49660070	49660470	3.24747
chr7	132408712	132409112	3.39168
chr4	139694980	139695380	3.45876
chr3	153368395	153368795	3.39184
chr8	78794818	78795218	1.72571
chr10	86605895	86606295	2.58477
chr8	73046486	73046886	3.24729
chr13	110142762	110143162	2.58471
chr5	130953245	130953645	2.73698
chr6	124896179	124896579	2.32151
chr5	98403762	98404162	2.19235
chr5	75113622	75114022	1.36922
chr5	122120181	122120581	3.24755
chr16	71719947	71720347	2.45894
chr15	97705811	97706211	3.08701
chr4	143032782	143033182	2.64359
chr13	9230060	9230460	2.52285
chr11	111734504	111734904	1.82577
chr2	19393621	19394021	3.08695
chr19	24041858	24042258	2.11567
chr5	138161008	138161408	2.22251
chr2	22509953	22510353	2.52317
chr11	79537245	79537645	1.54999
chr19	6454543	6454943	2.32151
chr6	7671277	7671677	3.08707
chr6	70065183	70065583	1.78394
chr13	97631284	97631684	1.73701
chr9	94556765	94557165	2.32206
chr3	136447393	136447793	3.16941
chr3	153374139	153374539	3.24753
chr8	92092428	92092828	1.55415
chr18	35976901	35977301	3.24753
chr8	122511212	122511612	3.08695
chr11	72311282	72311682	1.58488
chr9	97734898	97735298	1.62421
chr7	109106556	109106956	2.11519
chr11	84598526	84598926	2.52342
chr19	15472979	15473379	1.84767
chrX	59192822	59193222	2.39193
chr11	99022900	99023300	2.52315
chr8	122395760	122396160	1.7006
chr2	150499304	150499704	1.54994
chr6	82933583	82933983	2.80773
chr12	4592041	4592441	2.66289
chr11	28803384	28803784	1.70035
chr19	12550538	12550938	1.26828
chr8	28393745	28394145	2.45953
chr15	8116625	8117025	2.73688
chr6	12748810	12749210	2.05893
chr11	61506750	61507150	2.73662
chr7	81873622	81874022	2.58457
chr8	47674890	47675290	1.67778
chr11	106878291	106878691	1.62446
chr13	55060465	55060865	1.99993
chr2	68216317	68216717	2.05891
chr5	76433526	76433926	1.68789
chr1	11400315	11400715	1.40415
chr4	7364391	7364791	2.58457
chr12	106345473	106345873	1.99977
chr11	3498712	3499112	2.58506
chr3	86752372	86752772	1.90665
chr5	75996163	75996563	3.16938
chr14	26994604	26995004	1.68794
chr15	51160247	51160647	1.87428
chr4	148206638	148207038	2.13734
chr6	39183956	39184356	2.70003
chr12	87359876	87360276	2.3212
chr5	115992153	115992553	2.5847
chr14	14466394	14466794	2.3212
chr3	88027282	88027682	2.24804
chr5	88827223	88827623	1.58501
chr5	118673145	118673545	2.32178
chr9	37371300	37371700	2.13707
chr18	25887252	25887652	3.08707
chr11	119439471	119439871	2.90641
chr8	89752551	89752951	1.58487
chr6	108047816	108048216	2.90641
chr6	104961091	104961491	2.39183
chr5	148638679	148639079	1.23837
chr9	108531670	108532070	2.32203
chr14	66246505	66246905	2.58503
chr7	42994593	42994993	2.70003
chr11	116419633	116420033	2.50217
chr2	5049300	5049700	2.13747
chr11	30132977	30133377	1.58475
chr15	35301006	35301406	2.13696
chr4	108492183	108492583	2.50248
chr4	129150134	129150534	2.45886
chr5	120899871	120900271	1.83639
chr2	164329015	164329415	2.90638
chr17	28750648	28751048	2.5847
chr17	11286874	11287274	1.63734
chr10	90805223	90805623	2.32205
chr11	94020484	94020884	2.07037
chr10	127074093	127074493	1.50231
chr17	31514675	31515075	2.5852
chr10	82726036	82726436	2.99941
chr14	63116855	63117255	2.13727
chr14	56812859	56813259	1.87408
chr8	77912466	77912866	2.1156
chr4	137619456	137619856	1.5498
chr2	117167559	117167959	1.75474
chr9	43100122	43100522	1.75454
chr7	45143797	45144197	2.45873
chr11	107400838	107401238	1.30474
chr19	44797166	44797566	1.68782
chr9	107109075	107109475	2.5845
chr7	35147459	35147859	2.07057
chr18	38318222	38318622	1.99963
chr18	16747712	16748112	1.67815
chr4	125313810	125314210	2.322
chr9	7872750	7873150	1.8745
chr8	3464699	3465099	1.4592
chr4	135775668	135776068	1.15501
chr8	111769176	111769576	1.75486
chr11	62444932	62445332	1.58495
chr4	150315236	150315636	2.24804
chr4	48511086	48511486	2.50223
chr5	33983323	33983723	1.83626
chr9	31900716	31901116	2.41472
chr2	170253343	170253743	1.80704
chr8	121519574	121519974	2.73629
chr2	35610540	35610940	2.80685
chr8	126017900	126018300	3.08701
chr5	21535291	21535691	1.58462
chr5	20808789	20809189	2.07023
chr10	59793627	59794027	1.93854
chr11	12393882	12394282	2.99947
chr9	118870738	118871138	2.69988
chr13	111677767	111678167	1.87406
chr13	47170805	47171205	1.89292
chr5	120887272	120887672	2.80682
chr4	126571206	126571606	1.44739
chr8	37199694	37200094	1.87444
chr14	65387107	65387507	2.22208
chr2	145430330	145430730	1.83614
chr5	22015537	22015937	1.80713
chr7	109380675	109381075	1.9998
chr16	81389808	81390396	2.41469
chr5	127792331	127792731	2.32223
chr6	94608316	94608716	1.80718
chr8	62330147	62330547	1.77746
chr13	94804893	94805293	1.68774
chr10	20931882	20932282	2.50184
chr19	23126831	23127231	2.70003
chr8	56671896	56672296	1.68821
chr8	92754865	92755265	1.8068
chr5	122452975	122453375	1.99948
chr6	17840502	17840902	1.5356
chr14	25454751	25455151	2.06995
chr18	3490256	3490656	2.07025
chr15	35450337	35450737	2.32187
chr10	61713611	61714011	1.46928
chr9	99245817	99246217	2.13747
chr11	38011950	38012350	1.41494
chr14	69368076	69368476	2.32223
chr10	45210952	45211352	2.45903
